# SWI/SNF-Dependent Chromatin Remodelling Establishes Gene Regulatory Programs in Early Human Embryos and Blastoids

**DOI:** 10.64898/2025.12.01.691499

**Authors:** Sam S.F.A. van Knippenberg, Maria Tryfonos, Joke De Busscher, Elena Biondi, Mairim Alexandra Solis, Chloé Lorent, Océane Girard, Suresh Poovathingal, Marta Wojno, Sherif Khodeer, Jade De Clercq, Antonina Mikorska, Inge Smeers, Eva Wigerinck, Yara Meynen, Thierry Voet, Laurent David, Hilde Van de Velde, Vincent Pasque

## Abstract

Establishment of cell lineages during development is regulated by transcription factors binding at cis-regulatory elements to activate gene regulatory programs. Many transcription factors require chromatin remodellers for accessibility at their target sites. Although these key principles of gene regulation in mammalian development have emerged, the contribution of chromatin remodellers to early human embryogenesis remains unknown. Here, we show that the SWI/SNF ATPases SMARCA2 and SMARCA4 are required for establishing the epiblast and trophectoderm fates during human pre-implantation development and facilitate accessibility at regulatory elements. We find that degradation of SWI/SNF ATPases disrupts epiblast formation in blastoids and enhances trophectoderm specification, while also showing transcriptional and chromatin misregulation in TE-like cells. In human embryos, SWI/SNF perturbation impaired blastocyst formation and the establishment of the inner cell mass. Single-nucleus chromatin accessibility and transcriptome profiling in blastoids reveals that the SWI/SNF complex safeguards the naïve epiblast and trophectoderm programs and facilitates enhancer and transcription factor motif accessibility. These findings identify SWI/SNF chromatin remodellers as critical regulators of embryonic lineage specification during human pre-implantation development.
