## Supplementary Table 6 for "SWI/SNF-Dependent Chromatin Remodelling Establishes Gene Regulatory Programs in Early Human Embryos and Blastoids"

### Sheet: Antibodies
Primary antibodies	Host	Dilution	Identifier
Anti-NANOG	Mouse	1:50	Abcam, ab21624
Anti-SMARCA4	Mouse	1:100	Santa Cruz Biotechnology, sc-17796
Anti-GATA2	Mouse	1:100	Merck, WH0002624M1
Anti-OCT4	Mouse	1:100	Santa Cruz Biotechnology, sc-5279
Anti-GATA3	Rabbit	1:250	Abcam, ab199428
Anti-SMARCA2	Rabbit	1:1000-2000	Cell Signalling, 11966
Anti-GATA4	Rat	1:400	Invitrogen, 14998082
Anti-SOX17	Goat	1:100	R&D Systems, AF1924
Anti-TEAD1	Rabbit	1:50	Cell Signaling Technologies, 12292
Anti-SOX2	Goat	1:100	R&D Systems, AF2018
Anti-TROP2-Alexa fluor-647	Mouse	1:50	R&D Systems, FAB650R-100UG
Anti-TROP2-Alexa fluor-488	Mouse	1:200	R&D Systems, FAB650G
Anti-ENPEP BV421	Mouse	1:200	BD Optibuild, 744872
Secondary antibodies	Host	Dilution	Identifier
Anti-Mouse-Alexa fluor-488	Donkey	1:500	Invitrogen, A-21202
Anti-Mouse-Alexa fluor-555	Donkey	1:500	Invitrogen, A-31570
Anti-Mouse-Alexa fluor-647	Donkey	1:500	Invitrogen, A-31571
Anti-Rabbit-Alexa fluor-555	Donkey	1:500	Invitrogen, A-31572
Anti-Rabbit-Alexa fluor-594	Donkey	1:500	Invitrogen, A-21207
Anti-Rabbit-Alexa fluor-647	Donkey	1:500	Invitrogen, A-31573
Anti-Rat-Alexa fluor-488	Donkey	1:500	Invitrogen, A-21208
Anti-Goat-Alexa fluor-488	Donkey	1:500	Invitrogen, A-11055
Anti-Goat-Alexa fluor-546	Donkey	1:500	Invitrogen, A-11056
Anti-Goat-Alexa fluor-555	Donkey	1:500	Invitrogen, A-21432

### Sheet: Primers
Gene	Forward Primer	Reverse Primer
GAPDH	AGCCACATCGCTCAGACAC	GCCCAATACGACCAAATCC
NANOG	GGGAAAAAGCCAGAAGTCG	CTTTGGGGACAAGCTGGA
POU5F1	GTGGAGGAAGCTGACAACAA	ATTCTCCAGGTTGCCTCTCA
PRDM14	CACTTTAATTCCACCGCCCC	CATCCTCTGACTGCTTGCTG
KLF17	CTCCTGCTGCTGGTCCTTAG	CAGTTGCCACGTCCAGTG
GATA2	ACTGACGGAGAGCATGAAGAT	CCGGCACATAGGAGGGGTA
GATA3	TGCAGGAGCAGTATCATGAAGCCT	GCATCAAACAACTGTGGCCAGTGA
