## Supplementary Table 6 for "SWI/SNF-Dependent Chromatin Remodelling Establishes Gene Regulatory Programs in Early Human Embryos and Blastoids"

### Sheet: Sheet1
Sample	Cells	mean reads/cell	med. transcripts/cell	med. genes/cell
D3 DMSO	596	194359	5758	3311
D3 ACBI1 -1:0	632	194156	9042	4437
D3 ACBI1	1374	118157	6090	3342
D5 DMSO	1153	105560	5301	3097
D5 ACBI1 -1:0	919	171970	5337	2994
D5 ACBI1 -1:3	793	255218	8702	3989
D5 ACBI1 3:5	1223	121590	4400	2688
D5 ACBI1	960	210952	5817	3016
